# A new strategy for identifying mechanisms of drug-drug interaction using transcriptome analysis: Compound Kushen injection as a proof of principle

**DOI:** 10.1101/592956

**Authors:** Hanyuan Shen, Zhipeng Qu, Yuka Harata-Lee, Jian Cui, Thazin Nwe Aung, Wei Wang, R. Daniel Kortschak, David L. Adelson

## Abstract

Drug-drug interactions (DDIs), especially with herbal medicines, are complex, making it difficult to identify potential molecular mechanisms and targets. We introduce a workflow to carry out DDI research using transcriptome analysis and interactions of a complex herbal mixture, Compound Kushen Injection (CKI), with cancer chemotherapy drugs, as a proof of principle. Using CKI combined with doxorubicin or 5-Fu on cancer cells as a model, we found that CKI enhanced the cytotoxic effects of doxorubicin on A431 cells while protecting MDA-MB-231 cells treated with 5-Fu. We generated and analysed transcriptome data from cells treated with single treatments or combined treatments and our analysis showed that opposite directions of regulation for pathways related to DNA synthesis and metabolism appeared to be the main reason for different effects of CKI when used in combination with chemotherapy drugs. We also found that pathways related to organic biosynthetic and metabolic processes might be potential targets for CKI when interacting with doxorubicin and 5-Fu. Through co-expression analysis correlated with phenotype results, we selected the MYD88 gene as a candidate major regulator for validation as a proof of concept for our approach. Inhibition of MYD88 reduced antagonistic cytotoxic effects between CKI and 5-Fu, indicating that MYD88 is an important gene in the DDI mechanism between CKI and chemotherapy drugs. These findings demonstrate that our pipeline is effective for the application of transcriptome analysis to the study of DDIs in order to identify candidate mechanisms and potential targets.
