## Supplementary Table 1 for "A new strategy for identifying mechanisms of drug-drug interaction using transcriptome analysis: Compound Kushen injection as a proof of principle"

### Sheet: Sheet1
Sample Name	Number of raw reads	Number of clean reads	Uniquely mapped reads number	Uniquely mapped reads rates	Number of reads mapped to multiple location	Rates of reads mapped to multiple location
M231_M1	24115459	24074007	22632872	0.9401	473040	0.0196
M231_M2	27854086	27802520	26008968	0.9355	511000	0.0184
M231_M3	26053170	26002085	24322509	0.9354	472328	0.0182
M231_C1_20	24707125	24673882	23008350	0.9325	469880	0.019
M231_C2_20	26939980	26901110	24939518	0.9271	510309	0.019
M231_C3_20	24705770	24667055	22940739	0.93	450203	0.0183
M231_5fu_1	25925949	25884564	24258886	0.9372	458751	0.0177
M231_5fu_2	24696332	24661275	23133897	0.9381	450020	0.0182
M231_5fu_3	24766017	24732190	23191450	0.9377	455058	0.0184
M231_5_C_1	25144882	25106573	23415122	0.9326	484001	0.0193
M231_5_C_2	26639731	26589691	24783112	0.9321	518461	0.0195
M231_5_C_3	25005168	24967744	23299450	0.9332	490155	0.0196
A431_M1	23675594	23638731	21829992	0.9235	528343	0.0224
A431_M2	25878175	25838893	23892791	0.9247	584582	0.0226
A431_M3	22972648	22934410	21230799	0.9257	492541	0.0215
A431_C1_20	27168242	27125348	25303733	0.9328	535945	0.0198
A431_C2_20	26978407	26937690	25080247	0.931	530959	0.0197
A431_C3_20	24990675	24950903	23289714	0.9334	488066	0.0196
A431_Doxo_1	25108397	25071147	23078943	0.9205	541767	0.0216
A431_Doxo_2	24694347	24658678	22700550	0.9206	524847	0.0213
A431_Doxo_3	24248388	24214971	22337382	0.9225	514752	0.0213
A431_C_D_1	25727351	25689720	23859407	0.9288	519381	0.0202
A431_C_D_2	24970620	24934372	23090450	0.926	517948	0.0208
A431_C_D_3	23868620	23838234	22107658	0.9274	490252	0.0206
Average				0.93035		0.0198583
